# Engineering Phage Host-Range and Suppressing Bacterial Resistance Through Phage Tail Fiber Mutagenesis

**DOI:** 10.1101/699090

**Authors:** Kevin Yehl, Sébastien Lemire, Andrew C. Yang, Hiroki Ando, Mark Mimee, Marcelo Der Torossian Torres, Cesar de la Fuente-Nunez, Timothy K. Lu

## Abstract

The rapid emergence of antibiotic-resistant infections is prompting increased interest in phage-based antimicrobials. However, acquisition of resistance by bacteria is a major issue in the successful development of phage therapies. Through natural evolution and structural modeling, we identified host-range determining regions (HRDR) in the T3 phage tail fiber protein and developed a high-throughput strategy to genetically engineer these regions through site-directed mutagenesis. Inspired by antibody specificity engineering, this approach generates deep functional diversity (>10^7^ different members), while minimizing disruptions to the overall protein structure, resulting in synthetic “phagebodies”. We showed that mutating HRDRs yields phagebodies with altered host-ranges. Select phagebodies enable long-term suppression of bacterial growth by preventing the appearance of resistance in vitro and are functional in vivo using a mouse skin infection model. We anticipate this approach may facilitate the creation of next-generation antimicrobials that slow resistance development and could be extended to other viral scaffolds for a broad range of applications.

**Highlights:**

- Vastly diverse phagebody libraries containing 10^7^ different members were created.
- Structure-informed engineering of viral tail fibers efficiently generated host-range alterations.
- Phagebodies prevented the development of bacterial resistance across long timescales *in vitro* and are functional *in vivo*.
