## Supplemental Table 4 for "Engineering Phage Host-Range and Suppressing Bacterial Resistance Through Phage Tail Fiber Mutagenesis"

### Sheet: Sheet2
	G483R	G483R	G483R P549H	G483R E525G	E525G	E525G	E525G	E525G	E525G D547G	D545N D547G	D545Y D547G	D545Y D547G	D545V D547G	D545V D547G	D547G	D547G	D547G P549H	D547G P549H	D547G P549H	D547G P549H	P549R	P549R	BC:AAGKNALGG	BC:AARKRGLGG	BC:AASGSHMHK	BC:AASGSHMHT	BC:AASGSKLRH	BC:AIGRSHLKS	BC:EGVGRGLRRR	BC:MHGKSYMGG	FG:PLDGH	HI:ASRV	HI:AYASP	HI:GARV	HI:GHLSL	HI:HSQP	HI:HSVV	HI:HTGI	HI:HTHP	HI:KLNI	HI:KSGV	HI:LGLAV	HI:NCHV	HI:RDIRLSI	HI:RFFV	HI:RTFI	HI:KARP
	NM32	NM34	NM23	NM44	NM10	NM45	NM46	NM37	NM2	NM14	NM41	NM42	NM43	NM47	NM55	NM31	NM48	NM49	NM50	NM27	NM21	NM33	PB1	PB2	PB3	PB4	PB5	PB6	PB7	PB8	PB9	PB10	PB11	PB12	PB13	PB14	PB15	PB16	PB17	PB19	PB20	PB21	PB22	PB23	PB24	PB25	PB27
titer on PRM08	32000000	1.06667e+07	2.26667e+06	65000000	440000000	1.21212e+08	1.91919e+08	9.33333e+07	400000000	3200000	4.33333e+08	1.33333e+07	500	1.41414e+07	6.53333e+08	1.06667e+07	2.72727e+07	1600000	1.73333e+07	1.73333e+07	32000000	2.53333e+08	8.88889e+06	4444.44	NP	NP	4111.11	2.33333e+07	1.88889e+08	477778	411111	2.55556e+08	3.77778e+06	3.33333e+08	NP	155556	2000000000	3000000	5.77778e+06	1.33333e+06	42222.2	2111.11	3.44444e+06	4.77778e+07	1.66667e+09	2.22222e+07	20000000
standard deviation	3.26599e+06	1.88562e+06	188562	1.22474e+07	3.26599e+07	2.47423e+07	5.71399e+07	1.88562e+07	1.95959e+08	326599	1.64992e+08	2.35702e+06	0	5.71399e+06	8.21922e+07	1.88562e+06	2.47423e+06	326599	3.77124e+06	1.88562e+06	1.30639e+07	1.35974e+08	1.09994e+06	628.539	NP	NP	1030.4	4.71405e+06	6.84935e+07	164054	95581.4	6.84935e+07	1.66296e+06	7.20082e+07	NP	41574	2.72166e+08	720082	566558	272166	6285.39	1133.12	415740	2.70573e+07	2.72166e+08	1.09994e+07	4.71405e+06
reference titer on BL21	20000000	1.06667e+07	3.46667e+06	18000000	1.46667e+09	3.23232e+06	5.15152e+06	3866.67	1.86667e+08	240000	3.83333e+07	2.16667e+07	3.66667e+07	1.31313e+07	1.61333e+09	2.66667e+07	2.42424e+07	1.46667e+06	40000000	9.33333e+06	84000000	360000000	1.44444e+08	9000000	4.55556e+06	4.55556e+07	344444	1.88889e+08	3.33333e+07	4.88889e+09	400000000	2.11111e+08	2.66667e+09	3.22222e+08	7.88889e+08	1.55556e+06	4.11111e+09	2.44444e+08	4.77778e+07	2.22222e+06	700000	5.44444e+08	8.88889e+08	18333.3	3666.67	4.77778e+06	2.33333e+07
standard deviation	5.65685e+06	3.77124e+06	942809	6.68331e+06	1.88562e+08	1.3627e+06	1.97939e+06	498.888	8.21922e+07	32659.9	9.42809e+06	2.35702e+06	8.49837e+06	6.22668e+06	3.59753e+08	3.77124e+06	8.92097e+06	498888	5.65685e+06	1.88562e+06	6.04869e+07	8.64099e+07	6.84935e+07	720082	314270	4.1574e+06	83147.9	1.57135e+07	2.72166e+06	4.1574e+08	2.72166e+07	3.1427e+07	4.71405e+08	4.1574e+07	6.28539e+07	684935	6.84935e+08	8.7489e+07	6.84935e+06	831479	54433.1	8.7489e+07	3.1427e+08	8108.07	0	853461	5.44331e+06
titer on PRM07	16000000	2.66667e+06	1600000	2.33333e+07	240000000	8.08081e+07	1.81818e+08	44000000	1.86667e+08	1.06667e+06	2.16667e+06	3000000	35000000	909091	1.06667e+09	2.26667e+07	4.0404e+06	293333	6.13333e+06	2.13333e+06	24000000	2.93333e+08	2.66667e+07	266667	26666.7	30000	NP	6.88889e+07	2000000	2.22222e+07	1.01111e+08	2.55556e+08	8.88889e+07	1.33333e+08	2000000	866667	4.44444e+09	65555.6	5.22222e+06	1e+06	17444.4	8000000	1.88889e+08	1.29389e+07	3000	327778	22222.2
standard deviation	3.26599e+06	188562	326599	2.35702e+06	1.30639e+08	1.4285e+07	6.5462e+07	8.64099e+06	4.98888e+07	188562	1.0274e+06	408248	8.16497e+06	247423	8.21922e+07	4.98888e+06	515052	67986.9	1.14698e+06	377124	3.26599e+06	1.54344e+08	7.20082e+06	118634	4714.05	9428.09	NP	4.55691e+07	272166	3.1427e+06	6.84935e+06	8.7489e+07	1.57135e+07	2.72166e+07	720082	445554	8.7489e+08	15476	1.0304e+06	272166	7233.32	2.16025e+06	4.1574e+07	1.37858e+07	471.405	29917.6	1571.35
reference titer on BL21	20000000	1.06667e+07	3.46667e+06	18000000	1.46667e+09	3.23232e+06	5.15152e+06	3866.67	1.86667e+08	240000	3.83333e+07	2.16667e+07	3.66667e+07	1.31313e+07	1.61333e+09	2.66667e+07	2.42424e+07	1.46667e+06	40000000	9.33333e+06	84000000	360000000	1.44444e+08	9000000	4.55556e+06	4.55556e+07	344444	1.88889e+08	3.33333e+07	4.88889e+09	400000000	2.11111e+08	2.66667e+09	3.22222e+08	7.88889e+08	1.55556e+06	4.11111e+09	2.44444e+08	4.77778e+07	2.22222e+06	700000	5.44444e+08	8.88889e+08	18333.3	3666.67	4.77778e+06	2.33333e+07
standard deviation	5.65685e+06	3.77124e+06	942809	6.68331e+06	1.88562e+08	1.3627e+06	1.97939e+06	498.888	8.21922e+07	32659.9	9.42809e+06	2.35702e+06	8.49837e+06	6.22668e+06	3.59753e+08	3.77124e+06	8.92097e+06	498888	5.65685e+06	1.88562e+06	6.04869e+07	8.64099e+07	6.84935e+07	720082	314270	4.1574e+06	83147.9	1.57135e+07	2.72166e+06	4.1574e+08	2.72166e+07	3.1427e+07	4.71405e+08	4.1574e+07	6.28539e+07	684935	6.84935e+08	8.7489e+07	6.84935e+06	831479	54433.1	8.7489e+07	3.1427e+08	8108.07	0	853461	5.44331e+06
titer on PRM06	1.46667e+07	3.06667e+06	1200000	1.83333e+08	1.86667e+09	6.66667e+07	1.91919e+08	80000000	800000000	2000000	250000000	25000000	5.16667e+07	1.11111e+07	400000000	9.33333e+06	1.61616e+07	1.86667e+06	3.33333e+07	1.73333e+07	2.66667e+07	1.86667e+08	2.88889e+06	64444.4	NP	NP	3222.22	2.88889e+07	3.88889e+07	600000	188889	1.88889e+08	3.33333e+07	1.88889e+08	555.556	144444	5.66667e+08	2.88889e+06	5.33333e+06	2.11111e+06	22222.2	88888.9	333333	3.44444e+07	5.11111e+08	1.61111e+07	6.55556e+06
standard deviation	3.77124e+06	498888	326599	6.2361e+07	3.77124e+08	6.5462e+06	1.22051e+08	0	3.26599e+08	565685	4.08248e+07	4.08248e+06	1.17851e+07	1.4285e+06	1.30639e+08	1.88562e+06	3.77945e+06	377124	4.98888e+06	6.79869e+06	3.77124e+06	1.88562e+07	1.09994e+06	15947.4	NP	NP	684.935	4.1574e+06	5.66558e+06	196261	41574	4.1574e+07	1.51535e+07	3.1427e+07	157.135	41574	1.08866e+08	314270	1.63299e+06	314270	6285.39	9558.14	54433.1	1.08298e+07	1.49897e+08	9.50958e+06	955814
reference titer on BL21	20000000	1.06667e+07	3.46667e+06	18000000	1.46667e+09	3.23232e+06	5.15152e+06	3866.67	1.86667e+08	240000	3.83333e+07	2.16667e+07	3.66667e+07	1.31313e+07	1.61333e+09	2.66667e+07	2.42424e+07	1.46667e+06	40000000	9.33333e+06	84000000	360000000	1.44444e+08	9000000	4.55556e+06	4.55556e+07	344444	1.88889e+08	3.33333e+07	4.88889e+09	400000000	2.11111e+08	2.66667e+09	3.22222e+08	7.88889e+08	1.55556e+06	4.11111e+09	2.44444e+08	4.77778e+07	2.22222e+06	700000	5.44444e+08	8.88889e+08	18333.3	3666.67	4.77778e+06	2.33333e+07
standard deviation	5.65685e+06	3.77124e+06	942809	6.68331e+06	1.88562e+08	1.3627e+06	1.97939e+06	498.888	8.21922e+07	32659.9	9.42809e+06	2.35702e+06	8.49837e+06	6.22668e+06	3.59753e+08	3.77124e+06	8.92097e+06	498888	5.65685e+06	1.88562e+06	6.04869e+07	8.64099e+07	6.84935e+07	720082	314270	4.1574e+06	83147.9	1.57135e+07	2.72166e+06	4.1574e+08	2.72166e+07	3.1427e+07	4.71405e+08	4.1574e+07	6.28539e+07	684935	6.84935e+08	8.7489e+07	6.84935e+06	831479	54433.1	8.7489e+07	3.1427e+08	8108.07	0	853461	5.44331e+06
titer on PRM05	20000000	1.06667e+07	2.93333e+06	8.66667e+07	1.06667e+09	1.51515e+08	1.61616e+08	8.26667e+07	1600000000	3200000	2.66667e+08	2.16667e+07	45000000	9.09091e+06	2.93333e+08	3.33333e+06	2.72727e+07	786667	24000000	1.86667e+07	32000000	2.66667e+08	5000000	1333.33	NP	NP	1666.67	1.72222e+07	4.33333e+07	477778	111111	3.33333e+08	34444.4	1.55556e+08	NP	488889	6.22222e+08	2.33333e+06	5.11111e+06	1.88889e+06	22222.2	3555.56	244444	1.44444e+07	4.77778e+08	2.22222e+07	8.22222e+06
standard deviation	8.64099e+06	1.88562e+06	1.14698e+06	1.64992e+07	1.88562e+08	2.47423e+07	7.5589e+07	2.94543e+07	5.65685e+08	326599	6.2361e+07	8.49837e+06	1.08012e+07	4.2855e+06	7.54247e+07	377124	6.5462e+06	75424.7	9.79796e+06	1.88562e+06	3.26599e+06	4.98888e+07	816497	544.331	NP	NP	272.166	1.38037e+07	2.72166e+06	31427	31427	1.65552e+08	5665.58	1.57135e+07	NP	362433	1.49897e+08	942809	1.13312e+06	157135	1571.35	628.539	62853.9	9.36239e+06	1.25708e+08	1.11665e+07	2.51416e+06
reference titer on BL21	20000000	1.06667e+07	3.46667e+06	18000000	1.46667e+09	3.23232e+06	5.15152e+06	3866.67	1.86667e+08	240000	3.83333e+07	2.16667e+07	3.66667e+07	1.31313e+07	1.61333e+09	2.66667e+07	2.42424e+07	1.46667e+06	40000000	9.33333e+06	84000000	360000000	1.44444e+08	9000000	4.55556e+06	4.55556e+07	344444	1.88889e+08	3.33333e+07	4.88889e+09	400000000	2.11111e+08	2.66667e+09	3.22222e+08	7.88889e+08	1.55556e+06	4.11111e+09	2.44444e+08	4.77778e+07	2.22222e+06	700000	5.44444e+08	8.88889e+08	18333.3	3666.67	4.77778e+06	2.33333e+07
standard deviation	5.65685e+06	3.77124e+06	942809	6.68331e+06	1.88562e+08	1.3627e+06	1.97939e+06	498.888	8.21922e+07	32659.9	9.42809e+06	2.35702e+06	8.49837e+06	6.22668e+06	3.59753e+08	3.77124e+06	8.92097e+06	498888	5.65685e+06	1.88562e+06	6.04869e+07	8.64099e+07	6.84935e+07	720082	314270	4.1574e+06	83147.9	1.57135e+07	2.72166e+06	4.1574e+08	2.72166e+07	3.1427e+07	4.71405e+08	4.1574e+07	6.28539e+07	684935	6.84935e+08	8.7489e+07	6.84935e+06	831479	54433.1	8.7489e+07	3.1427e+08	8108.07	0	853461	5.44331e+06
titer on PRM04	20000000	1.06667e+07	2400000	7.66667e+07	1200000000	1.81818e+08	1.61616e+08	1.86667e+08	7.73333e+08	3200000	3.16667e+08	25000000	45000000	5.05051e+06	6.26667e+08	1.06667e+07	2.32323e+07	2400000	3.33333e+07	1.86667e+07	2.13333e+07	240000000	1.44444e+07	5333.33	NP	NP	8666.67	1.22222e+08	1.22222e+08	522222	211111	3.33333e+08	233333	1.55556e+08	NP	188889	2000000000	4.33333e+06	10000000	1.55556e+06	23333.3	32222.2	2.55556e+06	1.77778e+07	1.88889e+09	2.22222e+07	5.11111e+06
standard deviation	3.26599e+06	1.88562e+06	864099	6.2361e+06	3.26599e+08	4.94846e+07	6.22668e+07	4.98888e+07	3.59753e+08	653197	6.2361e+07	4.08248e+06	1.08012e+07	377945	1.14698e+08	3.77124e+06	1.4285e+06	1.30639e+06	9.42809e+06	1.88562e+06	4.98888e+06	3.26599e+07	8.7489e+06	1360.83	NP	NP	3344.43	3.1427e+07	5.66558e+07	128620	41574	4.71405e+07	27216.6	5.66558e+07	NP	95581.4	8.16497e+08	272166	2.72166e+06	684935	2721.66	3142.7	628539	4.1574e+06	4.1574e+08	1.0304e+07	1.39665e+06
reference titer on BL21	20000000	1.06667e+07	3.46667e+06	18000000	1.46667e+09	3.23232e+06	5.15152e+06	3866.67	1.86667e+08	240000	3.83333e+07	2.16667e+07	3.66667e+07	1.31313e+07	1.61333e+09	2.66667e+07	2.42424e+07	1.46667e+06	40000000	9.33333e+06	84000000	360000000	1.44444e+08	9000000	4.55556e+06	4.55556e+07	344444	1.88889e+08	3.33333e+07	4.88889e+09	400000000	2.11111e+08	2.66667e+09	3.22222e+08	7.88889e+08	1.55556e+06	4.11111e+09	2.44444e+08	4.77778e+07	2.22222e+06	700000	5.44444e+08	8.88889e+08	18333.3	3666.67	4.77778e+06	2.33333e+07
standard deviation	5.65685e+06	3.77124e+06	942809	6.68331e+06	1.88562e+08	1.3627e+06	1.97939e+06	498.888	8.21922e+07	32659.9	9.42809e+06	2.35702e+06	8.49837e+06	6.22668e+06	3.59753e+08	3.77124e+06	8.92097e+06	498888	5.65685e+06	1.88562e+06	6.04869e+07	8.64099e+07	6.84935e+07	720082	314270	4.1574e+06	83147.9	1.57135e+07	2.72166e+06	4.1574e+08	2.72166e+07	3.1427e+07	4.71405e+08	4.1574e+07	6.28539e+07	684935	6.84935e+08	8.7489e+07	6.84935e+06	831479	54433.1	8.7489e+07	3.1427e+08	8108.07	0	853461	5.44331e+06
titer on PRM03	1.06667e+07	3.06667e+06	346667	1.66667e+07	4.26667e+08	1.71717e+08	2.0202e+08	3.73333e+07	200000000	1.86667e+06	2.16667e+06	2.16667e+06	5500	272727	1.10667e+09	16000000	1.71717e+06	146667	1.06667e+07	1.01333e+06	20000000	9.33333e+08	2.22222e+07	22222.2	4666.67	22222.2	3333.33	30000000	577778	5.55556e+06	1.44444e+08	3e+08	2.22222e+07	4.55556e+07	4.33333e+06	1000000	3000000000	58888.9	2.55556e+06	322222	13333.3	6.22222e+06	8.77778e+07	1.07833e+07	2111.11	166667	14444.4
standard deviation	1.88562e+06	754247	37712.4	2.35702e+06	3.77124e+07	1.4285e+07	8.68922e+07	9.97775e+06	3.26599e+07	377124	1.31233e+06	471405	0	42855	1.88562e+08	8.64099e+06	142850	18856.2	1.88562e+06	263987	0	1.88562e+08	3.1427e+06	3142.7	471.405	6849.35	720.082	5.44331e+06	41574	1.0304e+06	1.57135e+07	1.36083e+08	1.57135e+06	4.1574e+06	272166	272166	1.24722e+09	10304	157135	68493.5	7200.82	785674	3.22414e+07	1.05644e+07	628.539	60858.1	1571.35
reference titer on BL21	20000000	1.06667e+07	3.46667e+06	18000000	1.46667e+09	3.23232e+06	5.15152e+06	3866.67	1.86667e+08	240000	3.83333e+07	2.16667e+07	3.66667e+07	1.31313e+07	1.61333e+09	2.66667e+07	2.42424e+07	1.46667e+06	40000000	9.33333e+06	84000000	360000000	1.44444e+08	9000000	4.55556e+06	4.55556e+07	344444	1.88889e+08	3.33333e+07	4.88889e+09	400000000	2.11111e+08	2.66667e+09	3.22222e+08	7.88889e+08	1.55556e+06	4.11111e+09	2.44444e+08	4.77778e+07	2.22222e+06	700000	5.44444e+08	8.88889e+08	18333.3	3666.67	4.77778e+06	2.33333e+07
standard deviation	5.65685e+06	3.77124e+06	942809	6.68331e+06	1.88562e+08	1.3627e+06	1.97939e+06	498.888	8.21922e+07	32659.9	9.42809e+06	2.35702e+06	8.49837e+06	6.22668e+06	3.59753e+08	3.77124e+06	8.92097e+06	498888	5.65685e+06	1.88562e+06	6.04869e+07	8.64099e+07	6.84935e+07	720082	314270	4.1574e+06	83147.9	1.57135e+07	2.72166e+06	4.1574e+08	2.72166e+07	3.1427e+07	4.71405e+08	4.1574e+07	6.28539e+07	684935	6.84935e+08	8.7489e+07	6.84935e+06	831479	54433.1	8.7489e+07	3.1427e+08	8108.07	0	853461	5.44331e+06
titer on PRM02	2.53333e+07	12000000	2000000	1.33333e+08	1.73333e+09	1.11111e+08	2.42424e+08	120000000	1.33333e+09	2.93333e+06	3.33333e+08	25000000	1.16667e+08	1.46465e+07	520000000	1.46667e+07	2.22222e+07	1600000	3.06667e+07	1.33333e+07	2.13333e+07	240000000	1.77778e+07	6555.56	NP	NP	4777.78	1.76667e+07	1.24444e+08	400000	200000	4.55556e+08	3.66667e+06	1.88889e+08	NP	122222	1.88889e+09	5.55556e+06	20000000	855556	36666.7	NP	522222	2.77778e+07	4.66667e+08	1.11111e+07	1.33333e+07
standard deviation	6.79869e+06	3.26599e+06	1.17757e+06	2.35702e+07	6.79869e+08	5.15052e+07	4.2855e+07	5.65685e+07	4.98888e+08	679869	1.24722e+08	7.07107e+06	2.35702e+07	7.24884e+06	0	6.79869e+06	3.77945e+06	326599	6.79869e+06	7.54247e+06	8.21922e+06	3.26599e+07	4.1574e+06	415.74	NP	NP	1133.12	8.46343e+06	6.56214e+07	205480	54433.1	6.84935e+07	471405	4.1574e+07	NP	15713.5	5.66558e+08	955814	5.44331e+06	369518	4714.05	NP	68493.5	8.95806e+06	9.81307e+07	6.84935e+06	5.44331e+06
reference titer on BL21	20000000	1.06667e+07	3.46667e+06	18000000	1.46667e+09	3.23232e+06	5.15152e+06	3866.67	1.86667e+08	240000	3.83333e+07	2.16667e+07	3.66667e+07	1.31313e+07	1.61333e+09	2.66667e+07	2.42424e+07	1.46667e+06	40000000	9.33333e+06	84000000	360000000	1.44444e+08	9000000	4.55556e+06	4.55556e+07	344444	1.88889e+08	3.33333e+07	4.88889e+09	400000000	2.11111e+08	2.66667e+09	3.22222e+08	7.88889e+08	1.55556e+06	4.11111e+09	2.44444e+08	4.77778e+07	2.22222e+06	700000	5.44444e+08	8.88889e+08	18333.3	3666.67	4.77778e+06	2.33333e+07
standard deviation	5.65685e+06	3.77124e+06	942809	6.68331e+06	1.88562e+08	1.3627e+06	1.97939e+06	498.888	8.21922e+07	32659.9	9.42809e+06	2.35702e+06	8.49837e+06	6.22668e+06	3.59753e+08	3.77124e+06	8.92097e+06	498888	5.65685e+06	1.88562e+06	6.04869e+07	8.64099e+07	6.84935e+07	720082	314270	4.1574e+06	83147.9	1.57135e+07	2.72166e+06	4.1574e+08	2.72166e+07	3.1427e+07	4.71405e+08	4.1574e+07	6.28539e+07	684935	6.84935e+08	8.7489e+07	6.84935e+06	831479	54433.1	8.7489e+07	3.1427e+08	8108.07	0	853461	5.44331e+06
titer on PRM01	3.46667e+07	1.46667e+07	386667	3.83333e+06	1.86667e+08	12121.2	21212.1	4533.33	200000000	160000	550000	766667	500	37373.7	1040000000	3.86667e+06	393939	400000	2.13333e+07	160000	4400000	120000000	3.88889e+06	2777.78	100000	211111	28000000	4.33333e+07	1.55556e+06	433333	16666.7	300000	6.22222e+08	3.55556e+06	166667	233333	NP	266667	188889	11111.1	5222.22	2000000	17777.8	100000	1000	222222	1.44444e+07
standard deviation	1.88562e+06	6.79869e+06	49888.8	471405	3.77124e+07	0	7422.7	1319.93	3.26599e+07	32659.9	70710.7	62361	0	12696.8	9.79796e+07	498888	89209.7	113137	3.77124e+06	32659.9	1.7282e+06	3.26599e+07	157135	831.479	27216.6	68493.5	9.79796e+06	7.20082e+06	566558	47140.5	2721.66	98130.7	5.66558e+07	1.36987e+06	27216.6	27216.6	NP	27216.6	56655.8	1571.35	1396.65	272166	5665.58	27216.6	0	103040	4.1574e+06
reference titer on BL21	20000000	1.06667e+07	3.46667e+06	18000000	1.46667e+09	3.23232e+06	5.15152e+06	3866.67	1.86667e+08	240000	3.83333e+07	2.16667e+07	3.66667e+07	1.31313e+07	1.61333e+09	2.66667e+07	2.42424e+07	1.46667e+06	40000000	9.33333e+06	84000000	360000000	1.66667e+07	411111	2e+06	1.11111e+07	3.73333e+08	2.55556e+09	2.44444e+07	7000000	1.88889e+08	2.44444e+06	2.55556e+09	1.88889e+08	1000000000	1.55556e+06	1.55556e+06	2.22222e+08	4.77778e+06	2.11111e+06	277778	4.55556e+08	8.22222e+07	2444.44	5111.11	2.44444e+06	4.22222e+08
standard deviation	5.65685e+06	3.77124e+06	942809	6.68331e+06	1.88562e+08	1.3627e+06	1.97939e+06	498.888	8.21922e+07	32659.9	9.42809e+06	2.35702e+06	8.49837e+06	6.22668e+06	3.59753e+08	3.77124e+06	8.92097e+06	498888	5.65685e+06	1.88562e+06	6.04869e+07	8.64099e+07	5.44331e+06	68493.5	544331	4.1574e+06	1.88562e+07	1.13312e+09	1.57135e+06	544331	4.1574e+07	1.0304e+06	1.57135e+08	1.0304e+08	2.72166e+08	684935	415740	6.84935e+07	415740	874890	15713.5	1.57135e+07	1.57135e+06	684.935	1099.94	566558	1.39665e+08
titer on FSL369	2.13333e+07	1.33333e+07	4000000	2.16667e+08	1.46667e+09	1.0101e+08	2.52525e+08	2.53333e+08	1.86667e+09	3200000	2.66667e+08	2.33333e+07	5.66667e+07	1.51515e+07	400000000	1.33333e+07	3.23232e+07	2.13333e+06	3.06667e+07	16000000	2.26667e+07	320000000	4.11111e+06	4888.89	NP	NP	7444.44	1.62222e+07	50000000	144444	244444	3.66667e+08	2.66667e+06	2.22222e+08	NP	188889	500000000	4.66667e+06	5.44444e+06	1.66667e+06	58888.9	777.778	488889	1.72222e+07	7.33333e+08	2.16667e+07	5.44444e+06
standard deviation	4.98888e+06	4.98888e+06	565685	8.49837e+07	4.98888e+08	5.71399e+07	5.71399e+07	4.98888e+07	4.98888e+08	653197	6.2361e+07	4.71405e+06	1.31233e+07	7.4227e+06	1.13137e+08	4.98888e+06	9.99949e+06	1.14698e+06	4.98888e+06	6.53197e+06	1.88562e+06	6.53197e+07	1.85259e+06	415.74	NP	NP	628.539	7.81894e+06	5.44331e+06	31427	41574	5.44331e+07	1.08866e+06	3.1427e+07	NP	78567.4	2.72166e+07	942809	314270	272166	5665.58	157.135	41574	8.25893e+06	2.62467e+08	8.33333e+06	955814
reference titer on BL21	20000000	1.06667e+07	3.46667e+06	18000000	1.46667e+09	3.23232e+06	5.15152e+06	3866.67	1.86667e+08	240000	3.83333e+07	2.16667e+07	3.66667e+07	1.31313e+07	1.61333e+09	2.66667e+07	2.42424e+07	1.46667e+06	40000000	9.33333e+06	84000000	360000000	1.44444e+08	9000000	4.55556e+06	4.55556e+07	344444	1.88889e+08	3.33333e+07	4.88889e+09	400000000	2.11111e+08	2.66667e+09	3.22222e+08	7.88889e+08	1.55556e+06	4.11111e+09	2.44444e+08	4.77778e+07	2.22222e+06	700000	5.44444e+08	8.88889e+08	18333.3	3666.67	4.77778e+06	2.33333e+07
standard deviation	5.65685e+06	3.77124e+06	942809	6.68331e+06	1.88562e+08	1.3627e+06	1.97939e+06	498.888	8.21922e+07	32659.9	9.42809e+06	2.35702e+06	8.49837e+06	6.22668e+06	3.59753e+08	3.77124e+06	8.92097e+06	498888	5.65685e+06	1.88562e+06	6.04869e+07	8.64099e+07	6.84935e+07	720082	314270	4.1574e+06	83147.9	1.57135e+07	2.72166e+06	4.1574e+08	2.72166e+07	3.1427e+07	4.71405e+08	4.1574e+07	6.28539e+07	684935	6.84935e+08	8.7489e+07	6.84935e+06	831479	54433.1	8.7489e+07	3.1427e+08	8108.07	0	853461	5.44331e+06
titer on FSL372	400	400	360000	1666.67	40000000	303.03	303.03	400	160000000	226667	2000000	2.16667e+06	500	363636	2.93333e+08	133333	3.13131e+06	386667	16000000	2.26667e+06	3.33333e+06	32000000	100000000	4666.67	588889	NP	1222.22	6.33333e+07	5.44444e+06	3.44444e+06	255556	2.55556e+06	1.44444e+09	100000000	1.11111e+08	35555.6	NP	4222.22	1.77778e+06	130000	1111.11	1.07778e+08	655556	115000	1000	211111	3.77778e+06
standard deviation	0	0	56568.5	235.702	9.79796e+06	0	0	0	3.26599e+07	94280.9	408248	235702	0	98969.3	4.98888e+07	49888.8	936729	75424.7	5.65685e+06	188562	1.04987e+06	5.65685e+06	2.72166e+07	272.166	41574	NP	157.135	1.18634e+07	874890	628539	68493.5	157135	1.57135e+08	2.72166e+07	3.1427e+07	12570.8	NP	1968.89	157135	58563	157.135	1.96889e+07	716128	117690	272.166	80890.1	566558
reference titer on BL21	20000000	1.06667e+07	3.46667e+06	18000000	1.46667e+09	3.23232e+06	5.15152e+06	3866.67	1.86667e+08	240000	3.83333e+07	2.16667e+07	3.66667e+07	1.31313e+07	1.61333e+09	2.66667e+07	2.42424e+07	1.46667e+06	40000000	9.33333e+06	84000000	360000000	1.44444e+08	9000000	4.55556e+06	4.55556e+07	344444	1.88889e+08	3.33333e+07	4.88889e+09	400000000	2.11111e+08	2.66667e+09	3.22222e+08	7.88889e+08	1.55556e+06	4.11111e+09	2.44444e+08	4.77778e+07	2.22222e+06	700000	5.44444e+08	8.88889e+08	18333.3	3666.67	4.77778e+06	2.33333e+07
standard deviation	5.65685e+06	3.77124e+06	942809	6.68331e+06	1.88562e+08	1.3627e+06	1.97939e+06	498.888	8.21922e+07	32659.9	9.42809e+06	2.35702e+06	8.49837e+06	6.22668e+06	3.59753e+08	3.77124e+06	8.92097e+06	498888	5.65685e+06	1.88562e+06	6.04869e+07	8.64099e+07	6.84935e+07	720082	314270	4.1574e+06	83147.9	1.57135e+07	2.72166e+06	4.1574e+08	2.72166e+07	3.1427e+07	4.71405e+08	4.1574e+07	6.28539e+07	684935	6.84935e+08	8.7489e+07	6.84935e+06	831479	54433.1	8.7489e+07	3.1427e+08	8108.07	0	853461	5.44331e+06
